# *In-situ* glial cell-surface proteomics identifies pro-longevity factors in *Drosophila*

**DOI:** 10.1101/2025.09.26.678810

**Authors:** Madeline P. Marques, Bo Sun, Ye-Jin Park, Tyler Jackson, Tzu-Chiao Lu, Yanyan Qi, Erin Harrison, Miranda C. Wang, Omar Moussa Pasha, Amogh Varanasi, Dominique Kiki Carey, D.R. Mani, Jonathan Zirin, Mujeeb Qadiri, Yanhui Hu, Kartik Venkatachalam, Norbert Perrimon, Steven A. Carr, Namrata D. Udeshi, Liqun Luo, Jiefu Li, Hongjie Li

**Author notes:** Corresponding author (H.L.).

## Abstract

Much focus has shifted towards understanding how glial dysfunction contributes to age-related neurodegeneration due to the critical roles glial cells play in maintaining healthy brain function. Cell-cell interactions, which are largely mediated by cell-surface proteins, control many critical aspects of development and physiology; as such, dysregulation of glial cell-surface proteins in particular is hypothesized to play an important role in age-related neurodegeneration. However, it remains technically difficult to profile glial cell-surface proteins in intact brains. Here, we applied a cell-surface proteomic profiling method to glial cells from intact brains in *Drosophila,* which enabled us to fully profile cell-surface proteomes *in-situ*, preserving native cell-cell interactions that would otherwise be omitted using traditional proteomics methods. Applying this platform to young and old flies, we investigated how glial cell-surface proteomes change during aging. We identified candidate genes predicted to be involved in brain aging, including several associated with neural development and synapse wiring molecules not previously thought to be particularly active in glia. Through a functional genetic screen, we identified one surface protein, DIP-β, which is down-regulated in old flies and can increase fly lifespan when overexpressed in adult glial cells. We further performed whole-head single-nucleus RNA-seq and revealed that DIP-β overexpression mainly impacts glial and fat cells. We also found that glial DIP-β overexpression was associated with improved cell-cell communication, which may contribute to the observed lifespan extension. Our study is the first to apply *in-situ* cell-surface proteomics to glial cells in *Drosophila*, and to identify DIP-β as a potential glial regulator of brain aging.
