## Supplementary material for "*In-situ* glial cell-surface proteomics identifies pro-longevity factors in *Drosophila*": Table S2

### Sheet: S2 Table
Up-regulated candidate genes
Gene Name	Human Ortholog(s)	DIOPT Score	UniProt ID	Protein name	Molecular Function
Ac76E	ADCY2	2023-11-16	Q9VW60	Adenylate cyclase type 2	Adenylate cyclase activity; ATP binding; metal ion binding
amon	PCSK2	15/16	Q9VBC7	Neuroendocrine convertase 2	Peptidase activity; hydrolase; protease
apolpp	APOB	2023-04-16	Q9V496	Apolipophorins	Lipid transporter activity; fatty acid binding
Ca-Ma2d	CACNA2D3, CACNA2D4	2024-09-16	Q9VJM0	Ca channel Muscle-specific alpha2/delta subunit, isoform A	Voltage-gated calcium channel activity
CG15537	CRHBP	13/16	Q9VA76	IP18706p	Hormone binding; hormone metabolic process
CG32521	None found (in MARRVEL)	N/A	H0RN65	MIP27349p1	Notch signaling pathway
CG3662	ITM2A, ITM2B, ITM2C	2024-11-16	Q9VPT9	Integral membrane protein 2	Amyloid-beta binding
CG7523	TMEM192	13/16	B5RJF0	FI09314p (Fragment)	Unknown
Cyp9h1	CYP3A5	2023-07-16	F3YDG1	IP03636p (Fragment)	Heme binding; monooxygenase; oxidoreductase activity
dock	NCK1	14/16	Q9VPU1	Dreadlocks, isoform B	Cell adhesion binding; insulin receptor binding; kinase binding
Eaat2	SLC1A2	2023-12-16	E1JHQ6	Excitatory amino acid transporter 2, isoform C	L-aspartate, L-glutamate transmembrane transporter activity
Eph	EPHB1	13/16	Q9V4E5	Eph receptor tyrosine kinase, isoform C	ATP binding; transmembrane receptor protein tyrosine kinase activity
Irc	Several (7) with low DIOPT scores	2023-02-16	Q9VEP8	GH11385p	Catalase/peroxidase activity; heme binding; oxidant detoxification
mfas	TGFBI	14/16	E8NH73	AT15809p (Fragment)	Cell-adhesion molecule binding
MFS9	SLC17A5	2023-07-16	Q7K2N3	GH23975p	Transmembrane transporter activity
Mmp1	MMP14, MMP24	2024-09-16	B5X0I8	FI01410p	Hydrolase; protease
orion	Gene not found (in MARRVEL)	N/A	Q9W3M4	LD24308p	Chemokine activity
sinu	CLDND1	2023-02-16	Q9VRM3	Sinuous	Cell-adhesion; establishment of blood brain barrier
Ykt6	YKT6	14/16	Q9W3M8	LD34211p	SNAP receptor activity
Down-regulated candidate genes
Gene Name	Human Ortholog	DIOPT Score	UniProt ID	Protein name	Molecular Function
Alp4	ALPP	2024-07-16	Q24238	Alkaline phosphatase 4	Alkaline phosphatase activity; metal ion binding
beat-IV	CADM2	2024-01-16	Q9VCL1	Beaten path IV, isoform A	Heterophilic cell-cell adhesion
CG11578	Gene not found (in MARRVEL)	N/A	Q9V4B6	CG31998, isoform A	Unknown
CG13506	Several (5) with low DIOPT scores	2023-02-16	Q9W259	FI23916p1	Axon guidance receptor activity
CG33543	Several (6) with low DIOPT scores	2024-03-16	Q59E14	Neural cell adhesion molecule 2	Neural cell adhesion
CG42346	Several (6) with low DIOPT scores	2024-01-16	Q0KHN6	Uncharacterized protein, isoform C	Unknown
CG7166	Several (5) with low DIOPT scores	2023-02-16	Q9VP08	IP11255p	Axon guidance receptor activity
DIP-β	IGLON5	2024-08-16	B7Z153	Dpr-interacting protein beta, isoform C	Synapse organization
DIP-δ	NTM, IGLON5	2024-07-16	A8JNC7	Dpr-interacting protein delta, isoform D	Synapse organization
dpr7	Several (22) with low DIOPT scores	2024-01-16	A8DZ27	Defective proboscis extension response 7, isoform F	Synapse organization
dpr15	Several (25) with low DIOPT scores	2024-01-16	Q8MQZ9	LP06602p	Synapse organization
Dscam2	DSCAM, DSCAML1	2024-10-16	C4IXW7	RT02363p (Fragment)	Cell-cell adhesion mediator activity; protein binding
fred	NPHS1	2024-02-16	B7Z015	Friend of echinoid, isoform B	Cell adhesion molecule binding
fz2	FZD5	14/16	Q9VVX3	Frizzled-2	G-protein coupled receptor activity
nAChRβ1	Gene not found (in MARRVEL)	N/A	E8NHB5	RE35042p	Transmembrane signaling receptor activity
NimB4	Several (15) with low DIOPT scores	2024-01-16	Q9VJU8	GH23407p	Unknown
NKCC	SLC12A3	2024-10-16	Q9VNC7	GH09711p	Amino acid transmembrane transporter activity; symporter activity
Nlg3	NLGN3	2024-12-16	Q9VIC6	Neuroligin 3, isoform B	Signaling receptor activity; neurexin family protein binding
Sap47	SYAP1	2024-12-16	Q960T2	Synapse-associated protein of 47 kDa	Chemical synaptic transmission
Sema2a	SEMA3A	2024-08-16	Q24323	Semaphorin-2A	Semaphorin receptor binding; chemorepellent activity
Spn43Ab	SERPINB1, SERPINI1	2024-04-16	A1Z6V5	FI01422p	Serine protease inhibitor
stj	CACNA2D3	15/16	Q7K0H4	SD07723p	Voltage gated calcium channel activity
tei	Gene not found (in MARRVEL)	N/A	O61674	Faint sausage	Cell adhesion molecule binding
Tre1	GPR84	2024-07-16	C6SUV0	MIP12850p	G-protein coupled receptor activity
trol	HSPG2	2024-11-16	Q9W4Y3	Terribly reduced optic lobes, isoform F	Motor neuron axon guidance
trp	TRPC4, TRPC5	2024-09-16	P19334	Transient receptor potential protein	Calcium channel activity; calmodulin binding; identical protein binding
Ugt35B1	UGT2B15, UGT2A3	2024-10-16	Q9XYN3	UDP-glucuronosyltransferase	Glycosyltransferase
wun2	PLPP3, PLPP1	2024-12-16	Q7KGH1	FI04477p	Lipid transporter activity; lipid phosphatase activity
yellow-b	RGN	2024-01-16	Q9VJI5	LD43175p	Unknown
