## Supplementary material for "*In-situ* glial cell-surface proteomics identifies pro-longevity factors in *Drosophila*": Table S3

### Sheet: S3 Table
UP-regulated Candidate Genes
Gene Name	RNAi #1	RNAi #2
Ac76E	VDRC 51975	VDRC 106232
amon	BDSC 28583	BDSC 41635
apolpp	VDRC 6878	BDSC 28946
Ca-Ma2d	BDSC 25882	VDRC 3849
CG15537	BDSC 28767	VDRC 106332
CG32521	VDRC 43699	VDRC 110002
CG3662	BDSC 43249	BDSC 60033
CG7523	BDSC 57847	VDRC 102694
Cyp9h1	BDSC 61943	VDRC 4664
dock	BDSC 27728	VDRC 107064
Eaat2	BDSC 40832	VDRC 104371
Eph	BDSC 28511	BDSC 35290
Irc	BDSC 57814	VDRC 101098
mfas	BDSC 58256	VDRC 37889
MFS9	BDSC 29305	VDRC 104145
Mmp1	BDSC 31489	VDRC 101505
orion	BDSC 58326	VDRC 30843
sinu	BDSC 38200	BDSC 38258
Ykt6	BDSC 50937	VDRC 105648
Down-regulated Candidate Genes
Gene Name	OE Line
beat-IV	flySAM 2.0
CG13506	flySAM 2.0
CG33543	flySAM 2.0
CG42346	flySAM 2.0
DIP-β	flySAM 2.0
DIP-δ	flySAM 2.0
dpr7	flySAM 2.0
Dscam2	flySAM 2.0
fred	flySAM 2.0
fz2	BDSC 41793
NimB4	flySAM 2.0
NKCC	flySAM 2.0
Nlg3	flySAM 2.0
Sap47	flySAM 2.0
Sema2a	BDSC 65747
Spn43Ab	flySAM 2.0
stj	BDSC 39716
trol	BDSC 65247
yellow-b	flySAM 2.0
